# Transcriptional coactivator MED15 is required to maintain β-cell maturity

**DOI:** 10.64898/2026.08.26.745805

**Authors:** Rachel J. Spencer, Meixia Dan, Sara P. Cristiano, C. Bruce Verchere, Francis C. Lynn, Stefan Taubert

**Affiliations:** Centre for Molecular Medicine and Therapeutics, University of British Columbia, Vancouver, BC, Canada; Department of Medical Genetics, University of British Columbia, Vancouver, BC, Canada; Edwin S.H. Leong Centre for Healthy Aging, University of British Columbia, Vancouver, BC, Canada; Diabetes Research Program, Childhood Diseases Research Theme, BC Children’s Hospital Research Institute, Vancouver, BC, Canada; Department of Surgery, University of British Columbia, Vancouver, BC, Canada; Department of Pathology and Laboratory Medicine, University of British Columbia, Vancouver, BC, Canada; School of Biomedical Engineering, University of British Columbia, Vancouver, BC, Canada

**Keywords:** Mediator complex, diabetes, β-cell, maturation, Pax6, Nkx6-1, Med15

## Abstract

The Mediator complex, a vital transcriptional coregulator in eukaryotes, partners with transcription factors to orchestrate gene transcription and in turn many developmental and physiological processes. Mediator subunit MED15 is required for the pre-natal development and post-natal maturation of pancreatic β-cells in mice. However, whether MED15 plays a role in β-cell function after initial development and throughout adulthood is unknown. To investigate the role of MED15 in β-cells post-maturation, we induced a β-cell specific *Med15* knockout at six weeks age in male and female mice. This post-developmental *Med15* ablation led to glucose intolerance and impaired insulin secretion. RNA-sequencing revealed downregulation of β-cell maturation markers, indicating that MED15 is continuously required to maintain β-cell functionality. Further, we implanted insulin pellets into *Med15* knockout mice to lower blood glucose and used RNA-seq to validate that the transcriptional changes we observed are a direct consequence of *Med15* loss and not an indirect effect of hyperglycemia arising in the knockout mice. In sum, our study shows that MED15 is continuously required after weaning to maintain functional β-cell maturity.

**Article Highlights:**

- Mediator complex subunit MED15 is required for post-natal β-cell maturation, but its role in adult β-cells was unknown
- Ablation of *Med15* in β-cells of adult mice resulted in glucose intolerance and loss of maturation
- β-cell maturity and transcriptional defects are not rescued by controlling glycemia with insulin implants
- MED15 is required to maintain β-cell maturation post-weaning and sustain β-cell function throughout life
