## Supplemental Table S1 for "Transcriptional coactivator MED15 is required to maintain β-cell maturity"

### Sheet: Sheet1
Figure	Comparison	P value summary	P value	Test
1B	0min Female M15KO vs. Female CTRL	ns	>0.9999	Two-way ANOVA Tukey's multiple comparisons test
1B	10 min Female M15KO vs. Female CTRL	ns	0.9676	Two-way ANOVA Tukey's multiple comparisons test
1B	30 min Female M15KO vs. Female CTRL	ns	>0.9999	Two-way ANOVA Tukey's multiple comparisons test
1B	45:Female M15KO vs. 45:Female CTRL	ns	>0.9999	Two-way ANOVA Tukey's multiple comparisons test
1B	60:Female M15KO vs. 60:Female CTRL	ns	>0.9999	Two-way ANOVA Tukey's multiple comparisons test
1B	90:Female M15KO vs. 90:Female CTRL	ns	>0.9999	Two-way ANOVA Tukey's multiple comparisons test
1B	0:Male M15KO vs. 0:Male CTRL	ns	>0.9999	Two-way ANOVA Tukey's multiple comparisons test
1B	10:Male M15KO vs. 10:Male CTRL	ns	0.8275	Two-way ANOVA Tukey's multiple comparisons test
1B	30:Male M15KO vs. 30:Male CTRL	ns	0.9896	Two-way ANOVA Tukey's multiple comparisons test
1B	45:Male M15KO vs. 45:Male CTRL	ns	0.8982	Two-way ANOVA Tukey's multiple comparisons test
1B	60:Male M15KO vs. 60:Male CTRL	ns	0.9997	Two-way ANOVA Tukey's multiple comparisons test
1B	90:Male M15KO vs. 90:Male CTRL	ns	>0.9999	Two-way ANOVA Tukey's multiple comparisons test
1B	Female CTRL vs. Female M15KO	ns	0.1914	AUC; unpaired t test (two tailed)
1B	Male CTRL vs. Male M15KO	**	0.002	AUC; unpaired t test (two tailed)
1C	0:Female M15KO vs. 0:Female CTRL	ns	>0.9999	Two-way ANOVA Tukey's multiple comparisons test
1C	10:Female M15KO vs. 10:Female CTRL	ns	0.999	Two-way ANOVA Tukey's multiple comparisons test
1C	30:Female M15KO vs. 30:Female CTRL	*	0.0127	Two-way ANOVA Tukey's multiple comparisons test
1C	45:Female M15KO vs. 45:Female CTRL	*	0.0133	Two-way ANOVA Tukey's multiple comparisons test
1C	60:Female M15KO vs. 60:Female CTRL	ns	0.0687	Two-way ANOVA Tukey's multiple comparisons test
1C	90:Female M15KO vs. 90:Female CTRL	ns	0.65	Two-way ANOVA Tukey's multiple comparisons test
1C	0:Male M15KO vs. 0:Male CTRL	ns	>0.9999	Two-way ANOVA Tukey's multiple comparisons test
1C	10:Male M15KO vs. 10:Male CTRL	ns	>0.9999	Two-way ANOVA Tukey's multiple comparisons test
1C	30:Male M15KO vs. 30:Male CTRL	ns	0.0659	Two-way ANOVA Tukey's multiple comparisons test
1C	45:Male M15KO vs. 45:Male CTRL	****	<0.0001	Two-way ANOVA Tukey's multiple comparisons test
1C	60:Male M15KO vs. 60:Male CTRL	****	<0.0001	Two-way ANOVA Tukey's multiple comparisons test
1C	90:Male M15KO vs. 90:Male CTRL	****	<0.0001	Two-way ANOVA Tukey's multiple comparisons test
1C	Female CTRL vs. Female M15KO	****	<0.0001	AUC; unpaired t test (two tailed)
1C	Male CTRL vs. Male M15KO	****	<0.0001	AUC; unpaired t test (two tailed)
1D	0:Female M15KO vs. 0:Female CTRL	ns	>0.9999	Two-way ANOVA Tukey's multiple comparisons test
1D	10:Female M15KO vs. 10:Female CTRL	ns	0.9529	Two-way ANOVA Tukey's multiple comparisons test
1D	30:Female M15KO vs. 30:Female CTRL	****	<0.0001	Two-way ANOVA Tukey's multiple comparisons test
1D	45:Female M15KO vs. 45:Female CTRL	****	<0.0001	Two-way ANOVA Tukey's multiple comparisons test
1D	60:Female M15KO vs. 60:Female CTRL	****	<0.0001	Two-way ANOVA Tukey's multiple comparisons test
1D	90:Female M15KO vs. 90:Female CTRL	****	<0.0001	Two-way ANOVA Tukey's multiple comparisons test
1D	0:Male M15KO vs. 0:Male CTRL	ns	0.698	Two-way ANOVA Tukey's multiple comparisons test
1D	10:Male M15KO vs. 10:Male CTRL	ns	0.9998	Two-way ANOVA Tukey's multiple comparisons test
1D	30:Male M15KO vs. 30:Male CTRL	ns	0.9999	Two-way ANOVA Tukey's multiple comparisons test
1D	45:Male M15KO vs. 45:Male CTRL	ns	0.7406	Two-way ANOVA Tukey's multiple comparisons test
1D	60:Male M15KO vs. 60:Male CTRL	ns	0.0546	Two-way ANOVA Tukey's multiple comparisons test
1D	90:Male M15KO vs. 90:Male CTRL	**	0.0014	Two-way ANOVA Tukey's multiple comparisons test
1D	Female CTRL vs. Female M15KO	****	<0.0001	AUC; unpaired t test (two tailed)
1D	Male CTRL vs. Male M15KO	***	0.0002	AUC; unpaired t test (two tailed)
1E	0:Female M15KO vs. 0:Female CTRL	ns	0.9997	Two-way ANOVA Tukey's multiple comparisons test
1E	10:Female M15KO vs. 10:Female CTRL	ns	0.6327	Two-way ANOVA Tukey's multiple comparisons test
1E	30:Female M15KO vs. 30:Female CTRL	**	0.0027	Two-way ANOVA Tukey's multiple comparisons test
1E	45:Female M15KO vs. 45:Female CTRL	**	0.0028	Two-way ANOVA Tukey's multiple comparisons test
1E	60:Female M15KO vs. 60:Female CTRL	**	0.008	Two-way ANOVA Tukey's multiple comparisons test
1E	90:Female M15KO vs. 90:Female CTRL	ns	0.1307	Two-way ANOVA Tukey's multiple comparisons test
1E	0:Male M15KO vs. 0:Male CTRL	ns	0.2789	Two-way ANOVA Tukey's multiple comparisons test
1E	10:Male M15KO vs. 10:Male CTRL	ns	0.6258	Two-way ANOVA Tukey's multiple comparisons test
1E	30:Male M15KO vs. 30:Male CTRL	ns	0.1426	Two-way ANOVA Tukey's multiple comparisons test
1E	45:Male M15KO vs. 45:Male CTRL	*	0.0338	Two-way ANOVA Tukey's multiple comparisons test
1E	60:Male M15KO vs. 60:Male CTRL	*	0.0164	Two-way ANOVA Tukey's multiple comparisons test
1E	90:Male M15KO vs. 90:Male CTRL	**	0.0095	Two-way ANOVA Tukey's multiple comparisons test
1E	Female CTRL vs. Female M15KO	****	<0.0001	AUC; unpaired t test (two tailed)
1E	Male CTRL vs. Male M15KO	****	<0.0001	AUC; unpaired t test (two tailed)
1F	6 weeks Male CTRL vs. Male M15KO	ns	0.736345	Multiple unpaired t-tests with Holm-Sidak correction
1F	9 weeks Male CTRL vs. Male M15KO	ns	0.606809	Multiple unpaired t-tests with Holm-Sidak correction
1F	11 weeks Male CTRL vs. Male M15KO	ns	0.12719	Multiple unpaired t-tests with Holm-Sidak correction
1F	13 weeks Male CTRL vs. Male M15KO	ns	0.265769	Multiple unpaired t-tests with Holm-Sidak correction
1F	15 weeks Male CTRL vs. Male M15KO	ns	0.192917	Multiple unpaired t-tests with Holm-Sidak correction
1F	17 weeks Male CTRL vs. Male M15KO	*	0.030317	Multiple unpaired t-tests with Holm-Sidak correction
1G	6 weeks Female CTRL vs. Female M15KO	ns	0.511486	Multiple unpaired t-tests with Holm-Sidak correction
1G	9 weeks Female CTRL vs. Female M15KO	*	0.02088	Multiple unpaired t-tests with Holm-Sidak correction
1G	11 weeks Female CTRL vs. Female M15KO	**	0.005672	Multiple unpaired t-tests with Holm-Sidak correction
1G	13 weeks Female CTRL vs. Female M15KO	ns	0.511486	Multiple unpaired t-tests with Holm-Sidak correction
1G	15 weeks Female CTRL vs. Female M15KO	*	0.014134	Multiple unpaired t-tests with Holm-Sidak correction
1G	17 weeks Female CTRL vs. Female M15KO	*	0.046479	Multiple unpaired t-tests with Holm-Sidak correction
1H	15 min Male CTRL vs. Male KO	*	0.0474	Two-way ANOVA Tukey's multiple comparisons test
1H	Male CTRL 0 minutes vs. 15 minutes	***	0.0002	Two-way ANOVA Tukey's multiple comparisons test
1H	Male KO 0 minutes vs. 15 minutes	ns	0.1249	Two-way ANOVA Tukey's multiple comparisons test
1H	Female CTRL 0 minutes vs. 15 minutes	***	0.0002	Two-way ANOVA Tukey's multiple comparisons test
1H	Female KO 0 minutes vs. 15 minutes	****	<0.0001	Two-way ANOVA Tukey's multiple comparisons test
1K	High glucose Male CTRL vs. M15KO	***	0.0001	AUC; Unpaired t-test
1K	High glucose Female CTRL vs. M15KO	****	<0.0001	AUC; Unpaired t-test
1K	KCl Male CTRL vs. M15KO	**	0.0048	AUC; Unpaired t-test
1K	KCl Female CTRL vs. M15KO	**	0.0053	AUC; Unpaired t-test
4A	Slc2a2 Male CTRL vs. Male KO	***	0.0008	Unpaired t-test
4A	Slc2a2 Female CTRL vs. Female KO	**	0.0022	Unpaired t-test
4A	Ucn3 Male CTRL vs. Male KO	***	0.0001	Unpaired t-test
4A	Ucn3 Female CTRL vs. Female KO	ns	0.1471	Unpaired t-test
4B	Ins1 Male CTRL vs. Male KO		3.97336e-06	quasi-likelihood F-test with the generalized linear model (GLM) approach
4B	Ins1 Female CTRL vs. Female KO		5.53e-07	quasi-likelihood F-test with the generalized linear model (GLM) approach
4C	Ins2 Male CTRL vs. Male KO		0.00139967	quasi-likelihood F-test with the generalized linear model (GLM) approach
4C	Ins2 Female CTRL vs. Female KO		0.000914463	quasi-likelihood F-test with the generalized linear model (GLM) approach
4D	Mafa Male CTRL vs. Male KO		2.0472e-06	quasi-likelihood F-test with the generalized linear model (GLM) approach
4D	Mafa Female CTRL vs. Female KO		0.000961976	quasi-likelihood F-test with the generalized linear model (GLM) approach
6A	6 hour 16mM glucose Male Control vs. Male M15KO	**	0.0012	2-way ANOVA with uncorrected Fisher's LSD test
6A	6 hour 5.5mM glucose Male Control vs. Male M15KO	ns	0.9674	2-way ANOVA with uncorrected Fisher's LSD test
6A	6 hour Male Control 16mM glucose vs. 5.5mM glucose	ns	0.2505	2-way ANOVA with uncorrected Fisher's LSD test
6A	6 hour Male M15KO 16mM glucose vs. 5.5mM glucose	***	0.0002	2-way ANOVA with uncorrected Fisher's LSD test
6A	4 hour 16mM glucose Male Control vs. Male M15KO	***	0.0005	2-way ANOVA with uncorrected Fisher's LSD test
6A	4 hour 5.5mM glucose Male Control vs. Male M15KO	ns	0.9558	2-way ANOVA with uncorrected Fisher's LSD test
6A	4 hour Male Control 16mM glucose vs. 5.5mM glucose	*	0.0154	2-way ANOVA with uncorrected Fisher's LSD test
6A	4 hour Male M15KO 16mM glucose vs. 5.5mM glucose	****	<0.0001	2-way ANOVA with uncorrected Fisher's LSD test
6C	Day 12 KO sham vs. KO implant	**	0.0026	Two-way ANOVA Tukey's multiple comparisons test
6C	Day 14 KO sham vs. KO implant	*	0.0304	Two-way ANOVA Tukey's multiple comparisons test
S1A	Med15 Male CTRL vs. Male KO	****	1.1411e-06	quasi-likelihood F-test with the generalized linear model (GLM) approach
S1A	Med15 Female CTRL vs. Female KO	****	1.09e-05	quasi-likelihood F-test with the generalized linear model (GLM) approach
S1B	Med15 Male CTRL vs. Male KO	****	<0.0001	Unpaired t-test
