## Supplemental Table S4 for "Transcriptional coactivator MED15 is required to maintain β-cell maturity"

### Sheet: down p<0.05, logFC<-0.5
	X.1	X.Ins1Cre_M15KO_down	logFC.Ins1Cre_M15KO_down	logCPM.Ins1Cre_M15KO_down	F.Ins1Cre_M15KO_down	PValue.Ins1Cre_M15KO_down	X.Pdx1CreER_M15KO_male_down	logFC.Pdx1CreER_M15KO_male_down	logCPM.Pdx1CreER_M15KO_male_down	F.Pdx1CreER_M15KO_male_down	PValue.Pdx1CreER_M15KO_male_down
1	Adam32	ADAM32	-2.06365	3.79043	57.7427	2.91e-06	ADAM32	-1.4957	1.70404	87.6822	2.21e-07
2	Aldh1l2	ALDH1L2	-1.84001	5.85371	30.638	0.000101154	ALDH1L2	-0.772171	6.43265	47.6519	1.7e-05
3	Angptl7	ANGPTL7	-3.98127	3.07413	29.637	0.000125481	ANGPTL7	-2.58744	1.42379	32.5268	0.000136627
4	Car10	CAR10	-1.01506	5.86164	30.0366	8.89e-05	CAR10	-0.504614	5.32957	38.8993	2.24e-05
5	Cnnm1	CNNM1	-1.50586	3.01684	25.9901	0.000175954	CNNM1	-0.572082	3.46702	18.4391	0.00075256
6	Cox6a2	COX6A2	-4.86481	5.47052	166.767	6.82e-09	COX6A2	-2.33312	1.49036	104.188	7.69e-08
7	Ero1b	ERO1B	-1.78537	10.3708	135.873	1.79e-08	ERO1B	-0.874168	9.72941	171.721	3.24e-09
8	Fmo1	FMO1	-2.02947	4.28166	37.1458	3.1e-05	FMO1	-1.36512	2.30676	49.2524	6.29e-06
9	G6pc2	G6PC2	-2.00873	9.64036	43.8666	1.97e-05	G6PC2	-1.06328	9.728	155.152	8.47e-09
10	Glp1r	GLP1R	-1.14078	8.89177	39.8575	2.16e-05	GLP1R	-0.600007	9.70739	79.1618	4.09e-07
11	Iapp	IAPP	-1.60385	13.2174	100.973	1.11e-07	IAPP	-1.80793	13.6509	128.312	3.97e-07
12	Ins1	INS1	-2.7958	13.1608	242.293	4.49e-10	INS1	-2.28419	14.505	234.978	8.58e-09
13	Mafa	MAFA	-1.74488	7.69809	73.2687	7.47e-07	MAFA	-1.47904	8.85868	209.402	3.31e-09
14	Maob	MAOB	-0.872399	6.91965	29.9942	8.95e-05	MAOB	-0.666963	7.72939	63.0998	1.8e-06
15	Mlph	MLPH	-2.48295	3.3244	36.2253	3.52e-05	MLPH	-2.03555	4.01802	438.326	6.49e-12
16	Ppp1r1a	PPP1R1A	-1.08188	7.96272	32.4912	6.06e-05	PPP1R1A	-1.33322	6.85237	311.998	6.37e-11
17	Slc28a2	SLC28A2	-3.65867	2.00115	35.7892	3.74e-05	SLC28A2	-1.42311	1.25581	25.7994	0.000172361
18	Slc2a2	SLC2A2	-2.47451	9.25373	42.4271	3.8e-05	SLC2A2	-1.59783	7.71775	174.259	2.64e-08
19	Spc25	SPC25	-2.93336	8.3044	73.7606	1.81e-06	SPC25	-0.72046	6.31752	20.1651	0.00135712
20	Sytl4	SYTL4	-1.31939	8.67203	68.8739	1.07e-06	SYTL4	-1.02127	8.30227	243.997	3.26e-10
21	Tmem215	TMEM215	-1.42284	7.37015	37.6015	2.91e-05	TMEM215	-0.924173	7.04205	106.71	9.44e-08
22	Tmem229b	TMEM229B	-1.34612	5.45217	26.6475	0.000156723	TMEM229B	-0.509817	6.49507	40.0389	1.98e-05
23	Trpm5	TRPM5	-1.99378	6.14694	28.9654	0.000160085	TRPM5	-2.019	5.88526	359.053	2.35e-10
24	Ucn3	UCN3	-1.91416	7.49224	89.3524	2.32e-07	UCN3	-0.988454	8.31647	110.73	9.56e-08
25	Vstm2l	VSTM2L	-1.11044	5.52696	36.7087	3.29e-05	VSTM2L	-0.547225	7.13881	54.5659	3.56e-06

### Sheet: up p<0.05, logFC>0.5
	X.1	X.Ins1Cre_M15KO_up	logFC.Ins1Cre_M15KO_up	logCPM.Ins1Cre_M15KO_up	F.Ins1Cre_M15KO_up	PValue.Ins1Cre_M15KO_up	X.Pdx1CreER_M15KO_male_up	logFC.Pdx1CreER_M15KO_male_up	logCPM.Pdx1CreER_M15KO_male_up	F.Pdx1CreER_M15KO_male_up	PValue.Pdx1CreER_M15KO_male_up
1	Myo15b	MYO15B	1.9203	4.70243	80.535	4.3e-07	MYO15B	0.526042	5.27549	19.7904	0.000713535
2	Pamr1	PAMR1	1.36132	6.45906	38.9312	2.43e-05	PAMR1	0.87953	6.76797	57.7957	6.51e-06
3	Rit2	RIT2	3.35689	2.57898	50.8192	5.9e-06	RIT2	0.706069	2.78498	17.6517	0.000900186
4	Sema4g	SEMA4G	2.07971	2.38781	26.0233	0.000174918	SEMA4G	0.682869	2.22456	9.90705	0.0072178
5	Slc29a4	SLC29A4	1.16204	4.075	28.3532	0.000117109	SLC29A4	0.507737	5.80155	51.2465	5.05e-06
6	Tmem255a	TMEM255A	1.5758	4.17022	45.6198	1.06e-05	TMEM255A	1.94545	4.61359	263.676	3.92e-10
7	Trpm3	TRPM3	1.09709	6.10687	29.4539	9.77e-05	TRPM3	0.848537	4.75049	136.348	1.42e-08
