## Supplemental Tables S6 and S7 for "Transcriptional coactivator MED15 is required to maintain β-cell maturity"

### Sheet: ER GSEA pathways
Female
	pathway	pval	padj	ES	NES	nMoreExtreme	size	leadingEdge
BP_response_to_endoplasmic_reticulum_stress%0034976	BP_response_to_endoplasmic_reticulum_stress%0034976	0.002	0.027	-0.521	-1.964	0	99	DNAJB9,DDRGK1,P4HB,GORASP2,PDIA6,ERO1A,UFM1,CREB3,ATF4,TMEM258,UFC1,UBA5,HERPUD1,NRBF2,ERP44,PDIA4,CDK5RAP3,SDF2L1,TRIB3,SEL1L,ATF6B,HSPA5,HYOU1,NIBAN1,SEC16A,OS9,FICD,EIF2B5,DNAJC3,WFS1,DDIT3,PDIA3,UFL1,TMX1,PPP1R15A,EEF2,JAGN1,NCK1,EIF2AK3,EIF2S1,FIS1
BP_response_to_unfolded_protein%0006986	BP_response_to_unfolded_protein%0006986	0.004	0.034	-0.649	-1.782	1	21	GORASP2,TRAM1,HERPUD1,ERP44,DERL1,HSPD1,DDIT3,HSPH1,SYVN1,STT3B
BP_endoplasmic_reticulum_unfolded_protein_response%0030968	BP_endoplasmic_reticulum_unfolded_protein_response%0030968	0.002	0.027	-0.627	-2.115	0	55	BHLHA15,SERP1,TBL2,SELENOS,ERO1A,CREB3,ATF4,HERPUD1,DERL1,STUB1,CDK5RAP3,ATF6B,VAPB,DERL3,HSPA5,OS9,DNAJC3,WFS1,DERL2,RNF7,DDIT3,PPP1R15A,EDEM3,EDEM2,AATF,HERPUD2,EIF2AK3
BP_cellular_response_to_stress%0033554	BP_cellular_response_to_stress%0033554	0.014	0.074	-0.558	-1.62	7	26	METTL1,SQSTM1,DERL1,STUB1,UBR4,SLC7A11,KCMF1,PARK7,DELE1,ANG,ATG7
Male
	pathway	pval	padj	ES	NES	nMoreExtreme	size	leadingEdge
BP_response_to_endoplasmic_reticulum_stress%0034976	BP_response_to_endoplasmic_reticulum_stress%0034976	0.001	0.058	-0.453	-1.598	0	99	DDIT3,TRIB3,DDRGK1,ATF4,PDIA6,UFC1,CREB3,P4HB,SDF2L1,EEF2,CDK5RAP3,ERO1A,SEL1L,CEBPB,EIF2B5,NIBAN1,GORASP2,TMEM258,HSPA5,PPP1R15A,FIS1
BP_response_to_unfolded_protein%0006986	BP_response_to_unfolded_protein%0006986	0.239	0.542	-0.45	-1.19	133	21	DDIT3,DERL1,GORASP2,HSPD1,HERPUD1
BP_endoplasmic_reticulum_unfolded_protein_response%0030968	BP_endoplasmic_reticulum_unfolded_protein_response%0030968	0.002	0.058	-0.597	-1.934	0	55	DDIT3,ATF4,CREB3,SELENOS,BHLHA15,CDK5RAP3,ERO1A,TBL2,VAPB,DERL1,RNF7,STUB1,HSPA5,PPP1R15A,AATF,HERPUD1,SERP1,EIF2AK3,ATF6B,OS9,HSPA1A,WFS1
BP_cellular_response_to_stress%0033554	BP_cellular_response_to_stress%0033554	0.094	0.338	-0.481	-1.349	55	26	PARK7,METTL1,DERL1,STUB1,KCMF1,SQSTM1,ANG

### Sheet: ER-UPR_female
gene	protein encoded	logFC	logCPM	F	PValue	FDR
Eif2ak3	PERK	-0.165087	6.93471	6.95066	0.0230756	0.0891896
Eif2a	EIF2a	-0.183612	5.80251	12.2603	0.00492994	0.0339465
Atf4	ATF4	-0.412421	8.64511	28.0795	0.000249589	0.0066762
Ddit3	CHOP	-0.622763	5.06478	11.125	0.00880906	0.0488628
Hspa5	BiP	-0.367727	10.8839	16.2495	0.00196349	0.0199944
Atf6	ATF6	-0.0997041	7.93267	2.03887	0.180991	0.345033
Atf5	ATF5	-0.567385	8.76628	36.3041	8.47e-05	0.00396654
Ern1	IRE1	0.0288857	8.41251	0.243673	0.631237	0.764878
Xbp1	XBP1	-0.135143	8.48149	4.65016	0.0539486	0.155776
Ppp1r15a	GADD34	-0.315268	5.73458	8.4666	0.0146219	0.0665485

### Sheet: ER-UPR_male
gene	protein encoded	logFC	logCPM	F	PValue	FDR
Eif2ak3	PERK	-0.185322	6.89082	7.78922	0.0145079	0.0574734
Eif2a	EIF2a	-0.112094	5.8127	4.29615	0.0572676	0.149722
Atf4	ATF4	-0.397619	8.46076	75.5771	5.39214e-07	6.66058e-05
Ddit3	CHOP	-1.18354	5.22326	221.425	6.18086e-10	6.68048e-07
Hspa5	BiP	-0.296942	10.4304	17.175	0.00100565	0.00904637
Atf6	ATF6	0.0932661	7.63889	2.04206	0.175074	0.321698
Atf5	ATF5	-0.692555	8.53905	131.324	1.80454e-08	6.68711e-06
Ern1	IRE1	0.0627016	8.25184	1.23792	0.284733	0.448996
Xbp1	XBP1	-0.0604044	8.46164	1.24159	0.284049	0.44819
Ppp1r15a	GADD34	-0.246477	5.73637	17.1448	0.00101278	0.00909047
