## Supplemental Table S9 for "Transcriptional coactivator MED15 is required to maintain β-cell maturity"

### Sheet: Med15 bound and regulated
Male Downregulated	Female Downregulated	Male Upregulated	Female Upregulated
Ang	9130023H24Rik	Abcc2	Abcc2
Angptl7	Acot11	Adam22	Acad12
Atf5	Adh1	Adamts6	Acvrl1
Atp2a2	Alg5	Adgrg3	Adam22
Blnk	Arhgef19	Arhgap18	Adamts1
Bod1	Atad2	Arid5b	Adamts4
Bola2	Atf5	Arsk	Adamts6
C1qa	Atg10	Aspn	Adcy7
C2cd4a	Atp2a2	Atp1b2	Adgrg3
Car10	B3gnt9	Bard1	Afmid
Ccdc82	Bhlha15	Camk1g	Akap17b
Cckar	C1qa	Ccnb1	Arap3
Cep83	C2cd4a	Cdc20	Arhgap26
Cnnm1	Cdr2	Cdh7	Arhgef40
Cnr1	Cks1b	Cfap58	Arid5b
Col6a6	Creld2	Cfh	Atp1b2
Coro7	Crybb3	Cilp	AW551984
Crybb3	Cyb5r1	Cldn2	Caly
Cxcl16	Dapl1	Cntn1	Camk1g
Ddit3	Dapp1	D3Ertd751e	Cc2d2a
Ddx31	Ddit3	Dusp6	Ccdc14
Denr	Ddx31	Emp3	Cd93
Dlk1	Derl3	Esr1	Cfap44
Edaradd	Dlk1	Fam151b	Cfap54
Eef1b2	Dusp14	Fam53b	Cfh
Emid1	Dusp4	Fcho2	Cilp
Eno1	Edaradd	Foxp2	Cntn1
Fen1	Eif4ebp1	Fsd1l	Cspg4
Fer1l6	Emid1	Gatm	Ctsf
Fkbp11	Ezr	Gm10033	Ddah2
Fnip2	Fer1l6	Gpr142	Dhrs3
Ftl1	Fhdc1	Gria2	Dkk2
Fut1	Fkbp11	Hsbp1l1	Dlc1
G6pc2	Foxred2	Igfbp4	Dnah2
Gm4332	Fut1	Insrr	Ehd2
Gmppb	G6pc2	Itgb8	Ephb4
Gnpda1	Gins3	Itpka	Exoc3l2
Gpatch3	Gmppb	Jam2	Fkbp10
Gpr62	Gng12	Kcnh6	Flt1
Grk5	Gnpda1	Kdm7a	Gatm
Hs3st6	Hapln1	Klf10	Gpr146
Hspa9	Hax1	Klhl29	Igsf10
Iapp	Hs3st6	Lacc1	Inhba
Idh2	Iapp	Ltbp4	Insrr
Igf1r	Ift20	Marcks	Itga5
Ins1	Igf1r	Mblac2	Itgb8
Kcnh1	Ins1	Me3	Itpka
Kntc1	Kcnh1	Mrc2	Jag1
Lonp1	Kdelr3	Msh5	Jam2
Med15	Krtcap2	Mybl1	Junb
Mns1	Lonp1	Olfml2a	Kcnj2
Mt1	Lpl	Pcdh12	Klf10
Mt2	Lrrc59	Pcsk4	Klhdc8a
Ndufa13	Mcm2	Pitpnc1	Klhl29
Nfil3	Med15	Plekhh2	Lacc1
Nme1	Mettl1	Pnpla3	Lrrc36
Nme4	Mrps12	Ppargc1a	Lrrc46
Nptx2	Mt1	Prex2	Ltk
Nup93	Mt2	Ptpn13	Mapk15
Nutf2	Mvb12a	Ptprc	Marcks
Papss2	Mx1	Rfx3	Me3
Pdia6	Nans	Rgs16	Mycbpap
Polr2f	Necab2	Rtkn2	Nek8
Ppp1r1a	Nme1	Scn3a	Noxo1
Prelid2	Ntrk2	Scn9a	Olfml2a
Pycard	Nup43	Sema4g	Pak1
Rangap1	Nup93	Serping1	Pcdhgb7
Rasd1	Ostc	Sgtb	Plekha4
Rasd2	Pappa2	Sim1	Plekha7
Rpia	Papss2	Snap25	Plpp1
Rpl12	Pdia6	St6gal1	Ppp1r18
Rpl13	Phgdh	St8sia4	Prex2
Rpl21	Pold2	Thrb	Ptpn13
Rpl26	Ppa1	Tmem151b	Rab40b
Rpl27a	Ppp1r1a	Tmem229a	Resp18
Rpl32	Prorsd1	Tnfaip8	Rgs12
Rpl35	Psat1	Tnfsf10	Rgs16
Rpl35a	Psph	Tnr	Rtkn2
Rpl37	Pttg1	Trim7	Scn9a
Rpl37a	Rasd1	Trps1	Sema4g
Rpl38	Rexo2	Ube2c	Serping1
Rpl39	Rpl12	Ypel4	Sgip1
Rpl41	Rpl35	Zfp40	Snai1
Rplp1	Rpl36al	Zfp945	Sparc
Rplp2	Rpl37rt		Spry1
Rpp25	Rplp0		St6gal1
Rps10	Rplp1		Stk10
Rps15a	Rpp25		Sult4a1
Rps19	Scpep1		Tie1
Rps21	Sec11c		Tmem47
Rps24	Sec61b		Tnr
Rps27a	Sec61g		Tpm2
Rps3	Slc17a9		Vcan
S100a6	Slc2a2		Vwa5b2
Siva1	Slc2a6		Wnk4
Slc17a9	Slc30a8		Ypel4
Slc2a2	Slc39a8
Slc4a7	Slc4a7
Slc6a19	Slc6a19
Snrnp25	Slc7a11
Snx8	Snx8
Spc25	Spc25
Stbd1	Srp9
Syce2	Stbd1
Syt12	Syce2
Sytl4	Sytl1
Taf11	Sytl4
Tat	Tat
Tfrc	Tex30
Th	Tfrc
Tmem106a	Tmed9
Tmem215	Tmem215
Tmem229b	Tmem229b
Tmem256	Tmem256
Tnfrsf9	Tmem65
Trib3	Tnfrsf9
Tsr1	Trib3
Tubb3	Trmt61a
Txndc17	Tsr1
Uap1l1	Tuba1b
Uba52	Tubb3
Uqcrq	Tubb4b
Vgf	Uap1l1
Yif1b	Uqcrq
	Vgf
	Yif1b
	Zc3h3
	Zdhhc2

### Sheet: Med1 bound Med15 regulated
Male Downregulated	Female Downregulated	Male Upregulated	Female Upregulated
Actr3b	9130023H24Rik	A1cf	A1cf
Aldh1l2	Acot11	Abcc2	Abcb1b
Ang	Actr3b	Abcd2	Abcc2
Angptl7	Adh1	Acsl6	Abcd2
Atf5	Aldh1l2	Adam22	Acsf2
Atp2a2	Alg5	Adamts6	Acsl6
Atp4a	Arhgef19	Adgb	Acvrl1
Bex2	Atad2	Adgrg3	Adam22
Bod1	Atf5	Akr1c14	Adamts2
Bola2	Atg10	Apof	Adamts4
C1qa	Atp2a2	Arhgap18	Adamts6
C2cd4a	Atp4a	Arid5b	Adcy7
C2cd4b	B3gnt9	Arsk	Adgb
Car10	Bex2	Bard1	Adgrg3
Catsper4	Bhlha15	Ccnb1	Afmid
Ccdc82	C1qa	Cdc14a	Akr1c14
Cckar	C2cd4a	Cdc20	Arap3
Cd63	Cd63	Cdh7	Arhgap26
Cep83	Cdr2	Cfap61	Arhgef40
Cnksr1	Cks1b	Cfh	Arid5b
Cnnm1	Coprs	Cilp	AW551984
Cnr1	Crybb3	Cldn2	Bcl2
Col6a6	Cyb5r1	Cntn1	Caly
Coro7	Dapl1	D3Ertd751e	Cc2d2a
Crybb3	Dapp1	Defb1	Ccdc14
Cxcl16	Ddit3	Dtna	Cd93
Ddit3	Ddx31	Dusp6	Cfap44
Ddx31	Dlk1	Emp3	Cfh
Dlk1	Dtx2	Esr1	Cilp
Edaradd	Dusp14	Fam53b	Cntn1
Eef1b2	Dusp4	Fcho2	Cspg4
Eepd1	Edaradd	Folr1	Ctsf
Eno1	Eif4ebp1	Fsd1l	Ddah2
Epha8	Ezr	Gm10033	Dkk2
Fer1l6	Fer1l6	Gpr142	Dnah2
Fkbp11	Fhdc1	Gria2	Ephb4
Fnip2	Fkbp11	Hck	Fkbp10
Fut1	Fut1	Hsbp1l1	Flt1
G6pc2	G6pc2	Igfbp4	Folr1
Gabarap	Gins3	Insrr	Gpr146
Gmppb	Gmppb	Itgb8	Igfbp5
Gnpda1	Gnat2	Itpka	Igsf10
Gpatch3	Gnpda1	Jam2	Inhba
Gpr62	Hcar2	Kantr	Insrr
Hcar2	Hs3st6	Kdm7a	Itga5
Hs3st6	Iapp	Klf10	Itgb8
Hspa9	Ift20	Klhl29	Itpka
Iapp	Igf1r	Ltbp4	Jam2
Idh2	Ins1	Lum	Kcnc2
Igf1r	Kcnh1	Marcks	Klf10
Ins1	Kdelr3	Mblac2	Klhdc8a
Kcnh1	Krtcap2	Mrc2	Klhl29
Kntc1	Lonp1	Msh5	Lix1
Lonp1	Lpl	Mturn	Lmcd1
Lyve1	Lrrc59	Mybl1	Lrrc36
Med15	Lyve1	Olfml2a	Lrrc46
Mrps28	Mcm2	Osgin1	Lrrn2
Mt1	Med15	P3h2	Ltk
Mt2	Mettl1	Pcdh12	Lum
Ndufa13	Mt1	Pcp4	Mapk15
Nfil3	Mt2	Pcsk4	Marcks
Nme1	Mx1	Phtf2	Meox1
Nme4	Nans	Pik3cg	Mroh7
Nptx2	Nme1	Pitpnc1	Mycbpap
Nup93	Ntrk2	Plekhh2	Noxo1
Nutf2	Nup43	Plppr4	Olfml2a
Ovol2	Nup93	Pnpla3	Pbxip1
Pdia6	Ostc	Prkar2b	Pcp4
Pin4	Ovol2	Rfx3	Plekha4
Plk3	Pappa2	Rgs16	Plekha7
Polr2f	Pdia6	Rtkn2	Plpp1
Ppp1r1a	Pold2	Scn3a	Plppr4
Prelid2	Ppa1	Scn9a	Ppp1r18
Pycard	Ppp1r1a	Sema4g	Rab40b
Rasd1	Prlr	Serpinb9	Resp18
Rasd2	Psat1	Serping1	Rgs12
Rpia	Psph	Sgtb	Rgs16
Rpl13	Pttg1	Sim1	Rtkn2
Rpl19	Pycr1	Slc29a4	Scn9a
Rpl21	Rasd1	Snap25	Sema4g
Rpl26	Rexo2	St6gal1	Serping1
Rpl27a	Rpl35	St8sia4	Sertad4
Rpl32	Rpl36al	Tmem151b	Shank3
Rpl35	Rpl37rt	Tnfsf10	Slc17a4
Rpl37	Rplp0	Tnr	Slc29a4
Rpl37a	Rplp1	Ube2c	Snai1
Rpl38	Rpp25	Ypel4	St6gal1
Rpl39	Scpep1	Zdbf2	Stk10
Rpl41	Sec11c	Zfand4	Tgfb1i1
Rplp1	Sec61b	Zfp760	Thbs3
Rplp2	Sec61g		Tmem47
Rpp25	Shc4		Tnr
Rps10	Slc17a9		Tpm2
Rps12	Slc2a6		Vwa5b2
Rps15a	Slc30a8		Wnk4
Rps21	Slc39a8		Ypel4
Rps24	Slc4a7		Zdbf2
Rps25	Slc6a19
S100a6	Slc6a9
Slc17a9	Slc7a11
Slc4a7	Snx8
Slc6a19	Spc25
Slc7a2	Srp9
Snx8	Sst
Spc25	Stbd1
Sst	Syce2
Stbd1	Sytl1
Syce2	Tat
Syt12	Tex30
Taf11	Tfrc
Tat	Tmed9
Tfrc	Tmem147
Tmem106a	Tmem215
Tmem215	Tmem229b
Tmem229b	Tmem256
Tmem256	Tmem65
Tnfrsf9	Tmem97
Trib3	Tnfrsf9
Ttc28	Trib3
Tubb3	Trmt61a
Txndc17	Ttc28
Uap1l1	Tuba1b
Uba52	Tubb2b
Uqcrq	Tubb3
Vgf	Tubb4b
Vstm2l	Uap1l1
Yif1b	Uqcrq
	Vgf
	Yif1b
	Zc3h3
